# Disease-associated loci share properties with response eQTLs under common environmental exposures

**DOI:** 10.1101/2025.04.30.651602

**Authors:** Wenhe Lin, Mingyuan Li, Olivia Allen, Jonathan Burnett, Joshua M Popp, Matthew Stephens, Alexis Battle, Yoav Gilad

**Author notes:** Correspondence should be addressed to W.L., A.B. and Y.G. These authors contributed equally to this work (Wenhe Lin, Mingyuan Li).

## Abstract

Many of the genetic loci associated with disease are expected to have context-dependent regulatory effects that are underrepresented in the transcriptomes of healthy, steady-state adult tissues. To understand gene regulation across diverse environmental conditions and cellular contexts, we treated a broad array of human cell types with three environmental exposures *in vitro*. With single-cell RNA-sequencing data from 1.4 million cells across 51 individuals, we identified hundreds of response expression quantitative loci (eQTLs) that are associated with inter-individual differences in regulatory changes following treatment with nicotine, caffeine, or ethanol in diverse cell types. We also identified dynamic regulatory effects that vary across differentiation trajectories in response to exposure. In contrast to steady-state eQTLs, and similar to disease risk loci, response eQTLs are enriched in distal enhancers and are regulating genes that experienced strong selective constraint, contain complex regulatory landscapes, and display diverse biological functions. We identified response eQTLs that coincide with disease-associated loci not explained by steady-state eQTLs. Our results highlight the complexity of genetic regulatory effects and suggest that our ability to interpret disease-associated loci will benefit from the pursuit of studies of gene-by-environment interactions in diverse biological contexts.
