## Supplementary material for "Disease-associated loci share properties with response eQTLs under common environmental exposures": TableS2

Celltype	Gene
Acinar cells	CELA3A, CTRB1, REG3G, GP2, PLA2G1B, CTRC, SYCN, REG1A, CELA3B, PRSS1, RBPJL, CTRB2, CPA2, PNLIPRP1, CPA1, CPB1, ERP27, CEL, CLPS, SERPINI2, SPINK1, GATM, SLC16A12, MT1X, RARRES2, SSR4, MT1E, SEL1L, MT1G, TFF3, MT2A, BTG2, DLK1, SLC43A1, PLTP, RRBP1, MT1F, G0S2, IL32, F3, GFRA3, HIST1H2BK, NR5A2, CYBA, SERPINA4, CXCL12, DUSP2, IER2, XBP1, RORC, P4HB, LMAN2, NPHS1, CLU, BCAM, ATF3, ARHGEF19, FTH1, …
Adrenocortical cells	CST2, CYP11B1, NR5A1, MC2R, CYP11A1, GNRHR, MAP3K15, RASAL1, MTCP1, CYP21A2, MRAP, ASB4, INHA, SULT2A1, FAM166B, FDX1, PLB1, SCARB1, MT1A, FDXR, SLC2A14, STAR, CYP17A1, PAPSS2, OSGIN1, AOX1, ENPP3, PLAC1, GRAMD1B, MGARP, AVPI1, ACSM3, SH3BP5, ZG16B, SEC16B, AMDHD1, ST8SIA5, NRK, DHCR24, SOAT1, CLRN1, MT3, POR, GDPD4, DHCR7, LDLR, SLC16A9, C10orf82, ALAS1, ZNF275, MSMO1, SCPEP1, MOB4, CBLN3, SLC26…
Amacrine cells	BARHL2, RGS8, PTCHD4, C1QL2, RCN1, DRD1, SCRT2, CACNG5, PRDM13, SYNPR, SIX3, RORB, POU6F2, CPNE6, GRIA4, VAX2, ASIC2, FIBCD1, PTPRR, DRD2, ONECUT1, ADARB2, PAX6, PMFBP1, CHRNA6, ONECUT2, CHRM5, GRIN3A, NRXN3, LHX9, CACNG3, GRM8, TFAP2A, HTR7, TRPC7, RASGEF1B, GLRA2, SDR42E2, TFAP2C, C14orf39, ZNF385D, TFAP2B, CRABP1, PCDH19, ADCY8, SLCO5A1, NHS, GPR149, ZMAT4, GRIP1, PLEKHD1, CPNE4, GABRG1, FAT3,…
Astrocytes	PAX3, RFX4, CYP26B1, C1orf61, LGR6, FGFBP3, MMD2, ETNPPL, MLC1, ATP1A2, SLC1A3, AQP4, TNC, RANBP3L, PTN, ANKFN1, FAM107A, BCAN, ACSBG1, GDF10, ADAMTS6, GPM6B, BOC, SMOC1, ST8SIA1, RFTN2, SEMA5B, HES5, PTCH1, LCAT, MFGE8, SNCAIP, SLC1A2, DCLK2, SOX2, PHYHIPL, PTPRZ1, TTYH1, NTRK2, GREB1L, IFI44L, LRIG1, CDH20, CDH10, EDNRB, NKAIN4, NPAS3, EEPD1, GLDC, WNT5A, GPR156, NDST3, LRP4, CCDC102B, SALL3, O…
Bipolar cells	ZPBP, LACTBL1, FAM19A4, VSX1, LHX4, CABP5, RASGRF2, CABP2, CACNA2D4, ROM1, EYS, GALNT13, NRL, ATOH7, FSTL5, PRPH2, AMER2, CHRNB4, ZNF385B, SIX6, SLC17A7, GABRR2, RSPO2, C7orf33, ANKRD33B, MPPED2, GNG13, RXRG, RHBDL3, MARCH1, SRRM4, FRMPD1, ATP6V1B1, PEX5L, GNB3, RORB, PCBP4, TRPC7, GRAMD1C, CACNG5, NOL4, SLC26A10, FAM161A, ATP6V0D2, FMN2, ANO2, OTX2, HCN1, MAK, IMPG2, C14orf39, EYA2, CADPS, GRIP1…
Bronchiolar and alveolar epithelial cells	ROS1, SFTPC, SFTA3, SFTPA1, LAMP3, SLC34A2, C10orf90, NKX2-1, SFTPB, WIF1, NOTUM, CRLF1, CPM, KCNJ15, CLDN6, AGER, NDNF, ACOXL, TLR2, TNFSF15, SHH, LAMA3, STEAP4, AQP4, BMP3, NPC2, IRX2, FGF20, ETV5, SLC22A3, TNFSF8, EVA1A, IRX5, CLDN19, TTC6, ATP11A, SUSD2, FGFR2, TMEM155, MBIP, DAPK2, IRX3, ZFP42, SEMA3E, C16orf89, RNF43, CABLES1, ATP13A4, ADH1B, FAM184A, FREM2, LAMA5, GRHL2, SHROOM4, TGFB2, WN…
Cardiomyocytes	NKX2-5, LRRC10, MYL2, PLN, MYL3, NPPB, MYBPC3, MYH7, POPDC2, HSPB7, MYL7, MYH6, NPPA, MB, C14orf180, ANKRD1, TNNC1, TRIM63, FABP3, NRAP, TECRL, FBXO40, TNNT2, IRX4, RBM20, CSRP3, ASB11, GABRA4, FHL2, CNN1, TNNI3K, BVES, ALPK2, MYOCD, CORIN, NMRK2, TNNI1, RD3L, MYLK3, CKMT2, FPGT-TNNI3K, MYL4, SMPX, TBX5, HSPB3, COX7A1, ALDOC, COX6A2, SMYD1, POPDC3, SH3BGR, ASB2, SLC25A4, CRYAB, RRAD, SNTA1, MYOZ2…
Chromaffin cells	SLC6A2, PHOX2A, INSM2, MAB21L2, NTRK1, GREM1, SLC10A4, FAM163A, NPY, RGS4, SCG2, CHRNA3, DBH, SLC18A2, RGS5, CHGB, PENK, HRK, HAND2, PRRT4, HMX1, GAL, CHRNA7, PHOX2B, ELAVL4, IL7, GATA2, ALX3, GPR22, MAB21L1, PRPH, PRCD, VAT1L, CARTPT, CACNA2D3, HAND1, TH, STMN4, PRUNE2, KCNH1, TMEM130, STMN2, FAM57B, KCNQ5, VWDE, L1CAM, STAC, LONRF2, CNGB1, RIMBP2, KCNH5, C17orf107, BMPR1B, TUBB4A, LMO1, DDC, CY…
Ciliated epithelial cells	CDHR4, CCDC17, TMEM212, SPATA18, LDLRAD1, LRRC71, FABP6, MORN5, TSPAN19, ANKRD66, C1orf87, FAM216B, STMND1, SNTN, C11orf88, CD164L2, FAM81B, EFCAB1, CAPSL, TMEM190, C11orf16, CCDC114, ROPN1L, VWA3B, C1orf158, DNAH5, DCDC2B, STOML3, C9orf135, RSPH1, DYNLRB2, TEKT1, DYDC1, ZNF474, SPAG6, GJB7, FAM183A, MAP3K19, AKAP14, RSPH4A, DNAAF1, TTLL10, C5orf49, DTHD1, ZMYND10, DNAH3, C20orf85, TEKT4, DNAJB13…
Ductal cells	NRTN, CLDN10, CFTR, PPP1R1B, OLFM4, LEFTY1, SOD3, FXYD2, SFRP5, CALB1, SCTR, NUAK2, ART3, CITED4, UGT2A3, ADAMTS16, TTYH1, SLC4A4, HNF1B, HEY1, DCDC2, NRARP, HES4, LAMA1, ANXA4, GFRA3, CHDH, FGFR3, ZNF208, IFFO2, SOX9, PAQR5, ISYNA1, USH1G, EHF, C6, ATP1A1, IER3, TNFRSF12A, FAM110C, OPLAH, ATP1B1, IER2, GGT6, CCND1, PKHD1, PPARGC1A, AQP1, METRNL, PRSS8, CLDN3, ID4, RHOV, CDC42EP1, LRG1, C21orf62,…
ENS glia	CDH19, INSC, PRIMA1, FOXD3, MPZ, S100B, MIA, PLP1, DLX1, COL20A1, SOX10, GJC3, LGI4, ARTN, DLX2, SLC15A3, GINS3, METRN, DHH, KIAA1755, GPR83, LAMP5, SHC4, FLRT1, COL28A1, GFRA1, OLFML2A, WNT6, NGFR, MAG, TSPAN11, SCN7A, GAS7, ENTPD2, PLEKHA4, COL5A3, GRIK3, TBX22, SEMA3G, CNP, CYP27C1, PMEPA1, CDH6, AP1S2, SLITRK6, PLAT, ABCA8, RHBDF1, BMP8B, SLC35F1, TMEM71, ALDH1A1, ASCL1, FRMD6, NKAIN4, TMEM17…
ENS neurons	TMC3, VIP, NOS1, SLC5A7, PIRT, HOXB5, CNGB1, DLX5, PRPH, GAL, PHOX2B, RET, IQCJ, LTK, FAM163A, PPEF1, SLC10A4, NPY, SV2C, LIX1, OPRD1, ELAVL4, GPR176, STMN4, GAP43, NEFM, CHRNA3, CHRNA7, CELF3, DPYSL3, KCNQ5, TUBB2B, HAND2, ALK, IQCJ-SCHIP1, KIAA0408, TUBB2A, STMN2, FGF10, FBXO30, PHOX2A, SAMD11, FGF1, HOXB4, L1CAM, NCOA7, TBX3, HOXA5, SCN5A, GFRA2, FAM57B, ETV1, MAMDC2, ELAVL3, ACHE, RIMBP2, KIF…
Endocardial cells	IL1RL1, SLC6A4, NPPC, BMX, INHBA, F2RL2, APCDD1L, TMEM100, HAPLN1, CTHRC1, MMRN2, FOXC1, ADRB3, NT5E, GJA4, FBLN2, LEFTY2, IL33, HS3ST1, F8, LDLRAD2, LEPR, ACKR3, ENG, CPXM2, ECSCR, PTHLH, POSTN, PROCR, RAMP3, SLCO2A1, EMCN, MCHR1, GPBAR1, SPARCL1, TGM2, RAMP2, CALCRL, NPR1, IFI27, FMOD, THBD, PLVAP, HMCN1, CLEC3B, PRCP, CD34, CD93, HRCT1, ASPN, PLA2G5, DKK2, HSPG2, HSPA2, ARL4D, GBP4, TEK, HYAL2…
Epicardial fat cells	PRG4, CPA4, TGM1, PLA2G2A, ITLN1, INMT, KLK5, KLK7, PDZK1IP1, RSPO1, BNC1, LRRN4, MSLN, SPRR2F, SBSPON, TFPI2, CA9, MEDAG, TNFRSF8, IL6, EPGN, TBX18, PSAPL1, PTPRQ, HAS1, WNT2B, EFEMP1, KLK11, GSDMA, BDKRB1, CCDC80, C1R, TNFSF14, CBLN2, SULF1, C3, CRB2, PHYHIP, GFPT2, CARNS1, BST1, TNFRSF11B, LRP2, TGFB3, LIF, KLK10, IL18, CLDN15, KLK8, SLC7A4, CFB, RARRES1, CFH, ALOX15, PODN, SLPI, NKX3-1, C21or…
Erythroblasts	SPTA1, SLC4A1, GYPA, GYPB, KLF1, SEC14L4, ALAS2, RHCE, C17orf99, RHAG, TRIM10, HEMGN, AHSP, HBM, GYPE, RHD, SLC14A1, TSPO2, HBZ, RFESD, CR1L, KEL, SLC22A16, PHOSPHO1, HMBS, HBB, FECH, BLVRB, SLC25A37, CPOX, KRT1, EPB42, ANK1, SLC25A21, NFE2, SELENBP1, ERMAP, TRIM58, FAM117A, ART4, SPTB, TMEM56, E2F2, TANGO2, ABCB10, UROD, KCNN4, TFR2, GATA1, GYPC, TFRC, HBA1, CA1, HBE1, HBG1, BPGM, EPOR, ALAD, ST…
Excitatory neurons	MPPED1, SATB2, NEUROD2, LHX2, ARPP21, LMO3, DOK5, DYNC1I1, FAM19A1, FRMPD4, EPHA3, LRRC7, SLC44A5, CRYM, TMEM108, SLA, C8orf34, GABRB1, CHL1, IGSF21, GRIN2B, NELL2, NKAIN2, MN1, TRPC5, HS3ST4, KHDRBS2, IQCJ-SCHIP1, CNTNAP3, GRM5, GABRG3, RBFOX1, PLXNA4, MYT1L, CSMD2, SOX11, PCDH11X, MLLT3, IQCJ, CLMP, MYO16, MSRA, TMEM132B, PTPRD, CHSY3, CELF2, FEZF2, RUNX1T1, CDH9, SPHKAP, CSRP2, SOX5, GRIA1, GR…
Ganglion cells	CHRNB3, CHRNA6, OPN4, POU4F1, CHRM5, GPR149, CPNE4, POU6F2, BARHL2, TRPC7, CACNG5, RGS8, KCNC2, PRL, NEFM, CRABP1, FSTL4, C1QL2, PTCHD4, INA, SYT4, LHX9, ADCY8, MARCH11, LRRTM2, VAX2, PAX6, DRD1, RBFOX3, SIX3, ZMAT4, SCRT2, ASIC2, GRIN3A, PTPRR, CPNE6, EPHA6, PPP1R1C, CDH7, CLSTN2, TAC1, TRHDE, HS3ST5, DSCAM, LRFN5, RCN1, HTR7, KCNIP4, PCDH19, MDGA2, FIBCD1, NTNG1, GRIA4, PRUNE2, TUBB2A, MTUS2, G…
Goblet cells	B3GNT6, LIPF, MUC5AC, MSMB, NKX6-2, MUC5B, MUC6, SPDEF, CXCL3, CAPN8, TFF2, A4GNT, PGC, VSIG1, CXCL1, CXCL5, UGT2B15, BPIFB1, ERN2, LYZ, DUOXA2, AKR1B10, IL17C, ANXA10, CXCL2, PYY, DUOX2, CSF3, FER1L6, GPRC5A, IHH, CTSE, ZC3H12A, HILPDA, AGR2, MUC1, C6orf222, LRRC31, MLPH, CLDN18, LIPH, RND1, C16orf89, ABCC3, CAPN9, SLC9A4, TEX14, PPARG, TMPRSS2, GDF15, FCGBP, PHLDA2, CAPN13, SIM2, POC1B-GALNT4, …
Granule neurons	ZIC4, TRH, CBLN1, EOMES, GALNT15, ZIC2, ZIC1, RBFOX3, NDST4, LMX1A, KCNK1, EN2, FSTL4, UNC13C, GRM1, CDH7, RELN, ERBB4, ZNF804B, PRDM8, VWC2, RYR3, STXBP5L, THSD7B, MYRIP, KCND3, CCDC175, SSTR2, SLC26A7, KLHL29, DSCAML1, RPH3A, SV2B, ZMAT4, GRIA2, GRM8, CLSTN2, KIRREL3, PDE1A, SYNJ2, NHLH1, GABRA2, GRIK2, CNKSR2, CADPS2, RASGEF1C, ADCY8, NELL2, CDH9, TRHDE, GPR156, KCNC2, CORO2B, NYAP2, SH3GL2, S…
Hematopoietic stem cells	MPO, SPINK2, PRSS57, PRTN3, PRG2, AZU1, MS4A3, GPR141, DYTN, ITGA4, FAM178B, IL12RB2, CPA3, HSH2D, CD244, ST8SIA6, PRAM1, FLT3, EAF2, EREG, ZBTB16, SPNS3, LMO2, S100Z, PTH2R, SPN, SLFN11, MYB, P2RY8, FCER1A, STAT5A, RUNX1, KCNN4, POLE2, ARHGAP15, DMC1, NMNAT3, GAB3, RAC2, NRROS, KNTC1, MCTP2, XRCC2, TEC, ATAD5, SLC43A3, ADCY7, ANGPT1, IRAK3, ZNF367, IQGAP2, CD58, NUP210, TMEM156, PRKCQ, C7orf61, …
Hepatoblasts	F2, ADH1A, CYP3A7, SPP2, F13B, SLC13A5, CYP19A1, IGFBP1, AGXT, ADH6, ACSM2B, CYP4F3, C8B, KNG1, C8A, SLC22A7, SERPINF2, PRODH2, TAT, HPD, ARG1, ITIH1, GC, CYP4A11, F5, MAT1A, CPB2, LIPC, C4BPB, PLG, FETUB, TF, HPX, F12, ITIH2, HAMP, PAH, G6PC, ADH4, AHSG, ITIH3, CPN1, FGA, FTCD, APOA2, FGG, FGB, SERPINA6, SLC22A9, ALDOB, AFP, AFM, KLB, HAL, APOH, ASGR2, DUSP9, ASGR1, CPS1, BHMT2, APOC3, FGL1, SLC…
Horizontal cells	CACNG3, DRD2, TFAP2B, ONECUT1, BARHL2, PRDM13, ONECUT2, RGS8, SCRT2, C1QL2, PMFBP1, ADARB2, PTCHD4, MEGF11, RCN1, SYNPR, PLEKHD1, RORB, SIX3, TFAP2A, GAD2, CACNG5, PTPRR, DRD1, CPNE6, NRXN3, GRIA4, GRIA3, HMX1, FIBCD1, TFAP2C, VAX2, ZNF385D, SLC4A5, HTR7, MEGF10, NHS, SLCO5A1, SDR42E2, PAX6, ASIC2, THSD7A, C14orf39, VSX1, CRABP1, VIPR2, RASGEF1B, ATOH7, OLFM3, GRIN3A, CUX2, GRIP1, EPM2A, GAD1, PO…
Inhibitory interneurons	SLC6A5, CPLX4, GAD1, CACNG3, SLC35F4, MEGF11, GAD2, TFAP2B, ADARB2, NETO1, LRRTM1, ANO4, TLL1, BHLHE22, OLFM3, SPOCK1, KIT, GRIA3, GRM3, DOK5, NHLH1, NRXN3, TFAP2A, SGCZ, CDH4, TRPC5, SH3GL2, XKR4, GALNT18, LRRC38, DPF3, UNC5C, GPR158, DSCAML1, ADRA1A, MSRA, NEUROD2, NKAIN2, VIPR2, CHL1, CACNA1A, PRDM8, PAX2, CADM3, SGCD, GALNTL6, SYN3, MGAT4C, CSMD1, SLITRK4, SLC35F3, ZNF385D, ZFPM2, DRD2, ONECU…
Inhibitory neurons	GRM5, FRMPD4, LRRC7, CDH8, EPHA6, GRIN2B, GABRB1, MYT1L, EPHA3, IGSF21, ERC2, CDH9, KCNH7, RBFOX1, GLRA2, TENM2, SCN3A, HECW1, RIMS1, MYO16, GRIN3A, SNTG1, PPFIA2, NMNAT2, GABRA2, DLGAP1, ATP8A2, DOCK3, NETO2, LRFN5, OPRM1, MGAT4C, CTNNA2, DGKI, PTPRD, NTM, LRRTM3, XKR4, PTPRN2, CHL1, CSMD2, GALNTL6, GRM7, FAM19A1, CSMD3, GRM3, TENM1, BRINP1, ASTN1, TMEM132B, CNTN6, GABRG1, GABRB3, CNTNAP5, NELL1…
Intestinal epithelial cells	PHGR1, ANXA13, SI, CCL25, BTNL8, CDHR5, SLC15A1, MAMDC4, RBP2, DMBT1, GUCA2A, CLCA1, MUC13, ACSL5, MTTP, SULT1B1, CYP2W1, HNF4G, SLC5A1, MLN, CYP2C18, ENPP7, ANPEP, HNF4A, APOA4, LGALS2, HKDC1, TMEM45B, AMN, SLC9A3, DGAT1, CLIC5, CUBN, ESPN, TSPAN8, PCSK5, S100A14, EPSTI1, SLC7A7, SLC6A20, CES2, C19orf33, CORO2A, MACC1, MYH14, SLC39A4, SULT1C2, LGALS3, MME, ARID3A, POF1B, PBLD, TJP3, CALML4, ACP5…
Islet endocrine cells	SLC30A8, INS, GCG, PCSK1, IAPP, ACVR1C, PPY, MAFB, ARX, RFX6, NKX6-3, SCGN, HEPACAM2, FEV, NKX2-2, SST, GAST, ABCC8, PTPRN, INSM1, PCSK1N, ISL1, KCNH6, RAB3B, TTR, INS-IGF2, GHRL, CHGA, BAIAP3, CCK, EDN3, HSPA6, NEUROD1, KIAA1324, SLC7A2, SPATC1L, FOXA2, PLEKHB1, PAX6, ATP2A3, KCNK17, MFAP4, MLXIPL, RASD1, CAMK2N1, HSPA1A, SEC11C, PLCXD3, FAM135B, SSTR2, SLC29A1, MYO3A, PLAGL1, SEZ6L2, CPE, LOXL4…
Lens fibre cells	LIM2, BFSP2, CRYGA, MIP, GJA8, CRYGB, LGSN, LCTL, CRYBA4, BFSP1, CRYBB3, CRYBA1, CRYGD, VIT, TMEM114, CRYBB1, CRYGC, CRYBB2, CRYGS, CRYAA, CRYBA2, AQP5, HMSD, BIRC7, CCDC169, MYH7B, COL4A6, ARSI, KMO, ADAMTS18, GJA3, TIMELESS, ANKRD18A, HSPA6, CHRFAM7A, PRX, CLRN1, IP6K3, CAPRIN2, TMPRSS5, CRYAB, LRRC39, BHMT, PALM2-AKAP2, SLC24A2, CP, C12orf42, CLIC5, SMCO3, DNMBP, SLC24A4, MBOAT1, FUT6, DYNC1I1…
Limbic system neurons	CDH8, RIT2, NTNG1, RNF220, IGSF21, LHX9, GRIN3A, EPHA6, GABRB1, OPRM1, FRMPD4, CPNE4, KCNC2, GRM5, PRR16, FAM19A1, GRIN2B, CDH9, SYT4, GPR149, CNTN6, TMEM132B, CLMP, GABRG1, MYO16, GABRA2, RBFOX1, EPHA3, SAMD5, LRRC7, FAT3, TAC1, IQCJ-SCHIP1, KITLG, ZNF804B, POU2F2, MARCH11, LRRTM3, HS3ST5, MYT1L, LRFN5, ARPP21, TENM2, SCN9A, PALM2, GABBR2, MTUS2, ERC2, GLRA2, TENM1, ATP8A2, SNTG1, ST6GALNAC5, HS…
Lymphatic endothelial cells	STAB2, CCL21, FLT4, PTX3, TBX1, NTS, TSPEAR, ZP2, TNFRSF11A, LYVE1, LRRN4CL, SLC45A3, C6orf141, MSMP, TNFAIP8L3, P4HA3, GIMAP5, GRAP, TMEM140, KANK3, RHOJ, RASSF9, FCGR2B, PGM5, TFPI, SHE, ELK3, TIE1, NRP2, LAYN, GIMAP8, CYTL1, PARD6G, PRR5L, DYSF, RASGRP3, MYZAP, GPR146, NFATC1, GNG11, ERG, IGF1, KLHL4, ARL4A, MMRN1, GJA1, PIEZO2, REP15, TFF3, RAB3IL1, PROX1, PLEKHO2, GDF10, PLSCR4, B3GNT7, RAB1…
Lymphoid cells	NCR3, CD52, S1PR4, PTPRCAP, LTA, TBC1D10C, PYHIN1, LTB, RGL4, GPR18, SIT1, CD69, IL2RG, CCR7, IL2RA, CORO1A, MYO1G, STAP1, CTLA4, ITGB7, CD7, CD27, CHI3L2, LY9, CD48, SLAMF6, GPR171, IRF4, C16orf54, BTLA, CRTAM, GPSM3, SELL, SH2D2A, IL21R, ARHGAP9, SIRPG, ICAM3, IL7R, CD5, RUNX3, TNFRSF9, SEPT1, CXCR3, SASH3, FOXP3, HLA-F, ANXA2R, GZMM, PDCD1, SLFN12L, ICOS, CYTIP, TIGIT, CLEC2B, CD6, DENND2D, GI…
Megakaryocytes	ITGA2B, ITGB3, RGS18, PLEK, PADI4, MPL, ALOX12, C11orf21, CMTM5, EGF, FERMT3, F2RL3, GP6, F13A1, NRGN, ACRBP, BTK, PF4, HPSE, GP9, CD226, P2RX1, CLEC1B, GP1BA, SELP, HBD, PSTPIP2, TSPAN32, PCP2, BIN2, BANK1, LY6G6F, LAT, THBS1, MRVI1, NLRC5, GFI1B, TUBB1, PTGS1, CCL5, RAB27B, TREML1, KCNK6, MFAP3L, LGALSL, PTGIR, RASGRP2, EXOC3L2, COL24A1, DGKG, PPBP, DOK3, DYTN, RAB37, TEC, TNFSF4, TREML2, TBXA2…
Mesangial cells	TCF21, CLDN11, SULT1E1, HOXD10, MOXD1, CYP1B1, AGTR2, HOXA10, METTL24, TNC, HOXA3, FGF7, GDNF, CPA6, FREM1, CYP27C1, CPED1, ENPP1, FBLN5, ADAM12, WNT5A, PRICKLE1, PCDH18, COL21A1, COL6A3, DACH2, GLI2, ITGA8, CCBE1, GPC3, PALLD, ALDH1A2, CLMP, KCNE4, ANO1, PLEKHH2, NR2F2, GNA14, EDNRA, HOXA5, MYLK, LRRC17, SAMD11, COL7A1, KIF26B, FBN2, NR2F1, TMEM200B, TGFBI, MFAP4, ROR2, THSD4, LAMC3, EYA4, PKDCC…
Mesothelial cells	HAS1, TFPI2, IL6, BNC1, LRRN4, PTPRQ, SBSPON, RSPO1, TNFRSF8, TBX18, BDKRB1, MSLN, WNT2B, KLK7, GFPT2, LIF, KLK5, PSAPL1, PDZK1IP1, TNFSF14, TGM1, MEDAG, SULF1, C1R, SPRR2F, EFEMP1, CA9, KLK10, INMT, KLK11, GSDMA, GADL1, PRG4, CPA4, EPGN, TGFB3, CBLN2, PLA2G2A, PHYHIP, CCDC80, RARRES1, CLDN15, CRB2, CARNS1, C3, PODN, PRDM6, LRP2, KLK8, WNT2, ALDH1A2, ALOX15, C21orf62, BST1, SOCS3, SMOC2, C1S, GAL…
Metanephric cells	TRABD2B, EYA1, PAX2, HOXA10, HOXD10, PAX8, GDNF, HOXB3, BMPER, WT1, HOXA7, COL13A1, HOXA3, ITGA8, NPHS2, HMGA2, HAS2, SLC14A2, HS3ST3A1, KCNG3, GRIN2A, EMX2, KLHL14, HOXA5, PTPN14, PTGER1, HOXB2, PRTG, ROR2, NR2F1, BST2, SAMD11, COL9A2, COL7A1, FAM53A, KIF26B, CRABP2, DCHS2, HOXA2, FANCA, TEAD2, LRP4, CPAMD8, CYYR1, BMP7, CNKSR3, SMO, ZNRF3, TANC1, MFHAS1, TNFRSF19, HOXB4, MEX3C, KIF7, DACH1, BCA…
Microglia	P2RY12, FCGR1B, TREM2, CX3CR1, SIGLEC8, VSIG4, TNFSF18, FCGR1A, SPP1, TLR7, OLR1, GLDN, P2RY13, SLC11A1, ADORA3, LY86, PLA2G7, GPR34, HPGDS, PDK4, FPR1, SAMSN1, TLR6, SIGLEC10, IPCEF1, LPAR5, LRRK1, CSF2RA, FCGR3A, MERTK, ADAM28, KCNK13, CCL4, NPL, ENTPD1, GAL3ST4, ITGAM, BHLHE41, FCGR2A, HCK, ITGAX, PTAFR, RHBDF2, TLR1, CSF1R, SLCO2B1, ATP8B4, CCL3, CLEC19A, SYT6, APBB1IP, TNF, TLR10, LY96, LILR…
Myeloid cells	LRRC25, LILRA5, LILRB2, RNASE6, MPEG1, CD86, LILRB3, MS4A4E, LILRB1, THEMIS2, CLEC7A, TYROBP, ADAMDEC1, NLRP3, CFP, CD33, SPI1, IL10RA, HLA-DRB1, HLA-DMA, AIF1, IL1B, GPR183, C1QA, LST1, CD200R1, GPR132, BCL2A1, FGL2, HLA-DRB5, HLA-DMB, SDS, CD74, MS4A6A, SCIMP, IGSF6, C3AR1, CIITA, HLA-DRA, PLD4, CCR1, HLA-DPA1, NCF2, CD180, TYMP, STX11, CD14, C1QB, C1QC, RILPL2, CYBB, CD163L1, SRGN, NCF4, EVI2B…
Neuroendocrine cells	GRP, TPH1, CALCA, POTEI, GHRL, POTEJ, KLK12, MMP26, SLC35D3, FFAR2, KCNH6, SEC11C, RPRM, ASCL1, HEPACAM2, SCNN1A, KIAA1324, RASD1, ST18, INSM1, GKN2, FOXA2, ACSL1, TAS1R3, HES6, COL22A1, DNAJC12, CCK, RFX6, GAST, SST, AMIGO2, SLC26A5, CPE, CBX6, BAIAP3, PCSK1N, CXXC4, SEMA3E, DDC, TPD52, CNKSR3, LFNG, OCIAD2, HIST2H2BE, FAM135B, TMEM30B, RIMBP2, NOL4, KCNMB2, SEZ6L2, CBX7, RRM2B, FANCF, HYOU1, SY…
Oligodendrocytes	APOD, SCRG1, BCAN, ZNF365, LHFPL3, SCN1A, PDGFRA, SALL3, BRINP3, COL9A1, CA10, PCDH15, TNR, ATP10B, BCAS1, NXPH1, PID1, P2RX7, PTPRZ1, NETO1, LUZP2, SGCZ, UGT8, CDH10, C1orf61, PCDH11Y, MMP16, LRRTM3, PPP2R2B, NOVA1, CSMD1, SMOC1, BMP8B, RIT2, KCND2, LRP1B, PDE4B, OPCML, GRID1, SNTG1, ADAMTS3, NLGN4Y, MMD2, CHRM3, CDH20, LRRC4C, CSMD3, MAG, KLRC4-KLRK1, COL11A1, PCDH11X, STK32B, IGSF9B, KCND3, SO…
Parietal and chief cells	KCNE2, TRIM50, ATP4B, ATP4A, TFF1, FXYD4, FRMD1, VSIG2, IZUMO1, CCKBR, ODAM, SLC26A9, GREM2, SIGLEC11, NR0B2, PNPLA1, GPX2, TMEM171, CXCL17, C9orf152, KCNJ16, DUSP4, PSCA, EPN3, CLIC6, SLC28A2, ST6GALNAC1, B4GALNT3, FUT1, CAPN13, GLP1R, GBGT1, FA2H, GPR155, CLDN18, TMPRSS2, PRPS2, CYP2S1, GPT2, GADD45B, HK2, SGK2, CNTD1, FAHD2B, TRNP1, CYB5R1, IGFBP2, GPRC5C, STARD10, ARHGEF28, PPARGC1A, SCT, SLC…
Photoreceptor cells	PDC, SLC1A7, GRM6, TMEM244, CRX, RCVRN, AIPL1, CACNA1F, TULP1, LHX3, RBP3, GNAT1, RD3, CDHR1, RPGRIP1, CABP2, RAX2, IMPG2, GNB3, ABCA4, CABP5, OTX2, USH2A, ATP6V0D2, DCT, OLAH, LHX4, KCNV2, GNG13, CACNA2D4, FAM19A4, MPP4, INHBB, RAX, RXRG, IMPG1, C7orf33, SLC17A7, ANKRD33B, PRDM1, OPN1SW, SIX6, ROM1, EYS, ANO2, NRL, GNGT2, EGFLAM, RP1, CHRNB4, MSR1, ZPBP, RASGRF2, CCDC60, CNGB3, AMER2, GRAMD1C, M…
Purkinje neurons	NPSR1, PDE11A, CA8, LRRC3B, IL1RAPL2, SHISA6, CNTNAP4, TRPC3, GRIK1, EBF3, ESRRB, PTGER3, ITPR1, MDGA1, KCTD8, KLHL1, TMEM132D, GABRB2, KITLG, CDH18, DAB1, EBF1, SHISA9, GRM7, EPHA7, PDE1C, COL24A1, PCDH17, HS6ST3, SPOCK3, DGKH, FOXP2, NELL1, BCL11A, HCN1, CPNE8, NDNF, PLD5, GRID2, EPHA5, CDH12, SEMA3D, KCNB1, DCC, CNTNAP5, ZNF385D, LRFN5, KCNIP4, DNER, ANO4, SYN3, GRIA1, UBASH3B, GABBR2, CACNB4,…
Retinal pigment cells	RPE65, TYR, TRPM1, TYRP1, SLC16A8, SLC6A13, SLC39A12, NPFFR1, HORMAD2, RLBP1, PMEL, RGR, SLC22A8, BEST1, ERMN, CNBD1, SLC6A12, COL8A1, ALDH1A3, SLC6A20, TAS2R4, SLC38A11, COL4A3, SERPINE3, BMP6, FRZB, TMEM235, GEM, PTGDS, ADTRP, CRISPLD1, CNGB3, CLEC4F, OR51E2, GPR143, BTC, ENPP2, SEC14L2, KCNJ13, SERPINF1, ADAMTSL3, MLANA, DCT, WFDC1, SLC4A5, UGT3A2, INPP5K, PLD5, LRAT, OCA2, NOG, LAIR2, OPTC, S…
Retinal progenitors and Muller glia	NR2E1, FOXN4, VSX2, FAM184B, CRB1, L1TD1, ABHD12B, ILDR2, DAPL1, LHCGR, RHBDL3, FEZF2, HES5, ATP6V1B1, ADAMTS18, FAP, RORB, C14orf39, PRSS56, CLVS1, MYBL1, C12orf56, WNT5B, LGR4, ATOH7, PCYT1B, CDH23, SORCS2, CA14, PRDM13, OPTC, ARHGEF26, FZD5, MYB, SORCS1, SYNPR, PCDH11Y, VAX2, SIX3, GLI3, GABRG3, RARB, SFRP2, FBLN7, MSI1, PCDH11X, TOX3, CRYM, VSX1, SIX6, CLGN, CLRN1, EPHB2, MOB3B, LHX2, RAX, RC…
Satellite cells	MYF5, PAX7, TACR3, MSTN, PITX3, KRT40, DMRT2, CHRNA1, MSC, RAPSN, CELA2B, KRT31, ADAMTS14, CALCR, OLFML2B, CDH15, SOX8, VGLL2, CLCN5, MUSK, CHRNB1, MATN2, FGFR4, OTOF, ENPP6, COL15A1, LPAR4, C1QTNF3, MEGF10, TSPAN12, EDN3, STC2, GLT8D2, SIX1, TRPA1, PITX2, PLAU, KY, ADAMTS8, GXYLT2, TBX15, P2RX6, OLFML2A, FNDC5, TMEM233, FAM72B, TNNT1, ITGA7, EYA4, SKP2, PMCH, SGCA, ITIH5, CHODL, LIX1, JSRP1, DAG…
Schwann cells	MPZ, FOXD3, MIA, CDH19, S100B, PRIMA1, PLP1, GJC3, INSC, SOX10, DHH, ARTN, COL20A1, LGI4, SLC15A3, DLX1, DLX2, GINS3, METRN, OLFML2A, GPR83, LAMP5, KIAA1755, COL28A1, SHC4, ENTPD2, FLRT1, COL5A3, WNT6, SCN7A, TSPAN11, SEMA3G, NGFR, GFRA1, ABCA8, MAG, PLEKHA4, CNP, GAS7, GRIK3, RHBDF1, PLAT, BMP8B, EDNRB, SLITRK6, PMEPA1, TBX22, PMP22, PLXNB3, TMEM176B, AP1S2, FRMD6, ALDH1A1, CYP27C1, TMEM71, CDH6…
Skeletal muscle cells	MYH8, MYL1, TNNI2, MYLPF, CACNG1, TNNC2, SLN, MYBPC1, MYH3, TNNT3, ATP1B4, KLHL40, KLHL41, FGF6, MYOZ1, SMTNL1, ASB5, PPP1R27, CASQ1, ACTA1, CALML6, MYH2, MYOT, IL17B, AMPD1, SRPK3, MYF6, ATP2A1, CACNA1S, MYBPH, DUSP13, KCNA7, PRKAG3, SYPL2, DHRS7C, CAV3, NEB, ABRA, MYL5, LRTM1, PYGM, PTGFR, XIRP2, MYOM3, MYPN, MYH1, APOBEC2, CHRNG, ENO3, FBP2, ZNF556, CHRND, TRDN, C1orf105, SRL, SCN4A, ARHGAP36,…
Smooth muscle cells	COX4I2, FOXS1, GPR20, ACTA2, ENPEP, RASL12, NDUFA4L2, AVPR1A, THBS4, ACTG2, S1PR5, MYH11, PDGFRB, HIGD1B, REM1, NRIP2, OR51E1, TAGLN, AOC3, BGN, KCNJ8, LAMC3, CSPG4, C11orf96, GLP2R, KCNK17, KCNMB1, C1QTNF1, NOTCH3, ADAMTS4, KCNE4, OR51E2, PCDH18, SEPT4, NFATC4, TINAGL1, CD248, ANGPT2, CRISPLD2, NGF, S1PR3, ABCC9, PPP1R14A, COL6A3, RGS16, GJC1, PLXDC1, HIC1, CYGB, TBX2, EDNRA, ITGA11, THY1, ADRA1…
Squamous epithelial cells	TMPRSS11A, LYPD3, PITX1, KRT13, GSDMC, PAX9, KRT4, CAPNS2, ZNF750, TRIM29, GJB3, TCN1, RHCG, SFN, DUOXA1, CAPN14, CALML5, PKP1, S100A2, KRT6A, PLEKHN1, KRT15, CLCA2, KRT5, CALML3, SCGB1A1, ADH7, FOXN1, GBP6, FGFBP1, HES2, SULT2B1, CEACAM6, GPR87, SERPINB5, BARX2, PGLYRP4, MUC4, AQP3, TNS4, TMPRSS4, CEACAM5, CSTA, DSG3, SERPINB10, KRT6B, LY6D, FOSL1, DEFB1, SPINK5, EDN2, SERPINB2, DENND2C, FAM3D, …
Stellate cells	ALLC, COLEC10, HGF, ADRA1B, NR1H4, RXFP1, PTH1R, IFITM10, ADAMTS13, DIO3, ANGPTL6, IGFBP3, COLEC11, GGT5, HS3ST3B1, ADAMTS2, AGTR1, HHIP, COL25A1, MASP1, LRAT, GPX3, TNN, TNFRSF11B, ADAMTS12, CCBE1, RSPO3, ECM1, ADRA2B, BMP5, CCDC68, STEAP4, CXCL14, SVEP1, PON3, PAMR1, NPR3, LIFR, NEURL1B, ABCA6, DAAM2, CXCL12, CCDC3, NID2, FREM1, ARHGAP42, INS-IGF2, ARSJ, TMEM26, NPY1R, DNASE1L3, ITGA9, LHX2, PR…
Stromal cells	LUM, ISLR, SCARA5, DPT, MXRA5, TNFAIP6, EGFL6, PCOLCE, DCN, THBS2, OGN, ANGPTL1, BARX1, CILP, PI16, KERA, IGFBP6, TMEM119, HTRA3, COL12A1, COL6A6, OMD, OSR1, EBF2, COL5A1, PAMR1, SFRP2, SRPX, COL1A1, FNDC1, C1QTNF2, PRELP, CD248, GDF6, FBLN1, ADAMTSL4, COPZ2, COL1A2, PI15, LRRC17, MMP2, OLFML3, ANGPTL2, LOX, FBLN5, PRRX1, COL16A1, MEOX2, ASPN, ADAM33, LTBP4, C7, RCN3, COL14A1, HIC1, COL3A1, COL5A…
Sympathoblasts	SLC18A1, KLK4, NPAS4, TH, CARTPT, PNMT, ARC, DBH, C2CD4A, CHGB, PENK, FAM162B, RGS4, SLC18A2, SCG2, TBX20, DDC, GCH1, CHGA, VWDE, FAM19A3, SLC24A2, CIB4, CACNA2D3, RGS5, CYB561, KCNH5, LRRC63, ADM, BAIAP3, DGKB, PRCD, VAT1L, KCNH1, UNC80, FKBP5, MAB21L2, SIDT1, GPR22, SLC6A2, HTATSF1, FAM163A, KSR2, AGBL4, HIST2H2BF, TMEM130, C1QL1, BMPR1B, HRK, QDPR, ST18, FGF14, C12orf29, GREM1, GATA2, PCSK2, S…
Thymocytes	CCR9, RAG1, SLAMF1, THEMIS, TSHR, CD1B, CD1E, SH2D1A, RAG2, CD1A, CD8B, GRAP2, MZB1, TRAT1, CD247, CXorf65, RHOH, ARL5C, P2RX5, LEF1, CD3G, TESPA1, CCL19, TCF7, PTCRA, CD38, BCL11B, LAX1, TERT, LCK, ADA, SKAP1, ITK, UBASH3A, CD8A, CD96, ZAP70, DGKA, TRAF3IP3, ITGAL, PITPNM2, CD2, RASGRP1, ACAP1, FLT3LG, IKZF2, TRIM74, MX2, CALN1, P2RY8, ARHGAP15, ARRDC5, LAIR1, PPP1R1C, IKZF3, CD6, SATB1, TMIGD2,…
Unipolar brush cells	LMX1A, EOMES, ZIC4, EN2, CBLN1, ZIC1, ZIC2, KCNK1, NHLH1, PRDM8, NDST4, STXBP5L, GRM1, DSCAML1, TLL1, TRPC5, SSTR2, TRH, BHLHE22, ERBB4, RPH3A, SH3GL2, ITGBL1, CCDC175, GALNT15, RYR3, CNKSR2, NEUROD1, PDE1A, KIRREL3, RELN, KCNJ3, SLC35F3, RBFOX3, NEUROD2, MSRA, SV2B, GRIA2, FSTL4, VWC2, CADPS2, CORO2B, KLHL29, UNC13C, THSD7B, MYRIP, ZNF385B, UNC5C, EPS8, MCTP1, SYNJ2, TRPC3, GREB1L, RASGEF1C, NEL…
Ureteric bud cells	SCNN1G, EMX2, ACER2, SCNN1B, AQP2, SHROOM1, PAX8, SLC14A2, GATA3, MYO3B, KRT7, HPGD, SLC9A2, ADIRF, LYPD6B, MYCL, RNF223, TFCP2L1, CAPG, PPFIBP2, PTGR1, FOXQ1, SNX31, CNGA1, HOXB3, PTGER1, S100P, TAC3, RASEF, SCUBE2, ACOXL, UPK1B, RHBDL2, SNCG, BLNK, PKHD1, SYTL2, SLC9A4, KCNJ15, KCNC3, GGT6, PPARG, HOXB2, TMCO4, TSPAN6, BAMBI, SGK2, ATP8B1, FERMT1, DCDC2, HMGCS2, GLTP, RARG, S100A6, ERBB2, ID1, …
Vascular endothelial cells	PRND, TM4SF18, APLN, ROBO4, APLNR, SLCO1A2, SOX7, MADCAM1, SELE, FLT1, PCDH12, CLDN5, ABCB1, MFSD2A, C2CD4B, PDGFB, SOX18, ESAM, CLEC14A, ABCG2, PTPRB, SLC38A5, VWF, SLC7A5, THSD1, PODXL, ITM2A, MMP28, CD93, SLC7A11, KANK3, CLEC3B, FAM43A, PREX2, SEMA3G, TNFRSF4, CD34, KDR, CDH5, HLX, RASIP1, EPAS1, ERG, TIE1, FOXF1, RASGRP3, AFAP1L1, RGCC, STRA6, SLC9A3R2, EGFL7, GBP4, MSX1, GNG11, UNC5B, ICAM2,…
Visceral neurons	PRPH, PIRT, GAL, TMC3, SLC5A7, PHOX2B, NPY, NOS1, VIP, SLC10A4, CNGB1, DLX5, RET, ELAVL4, STMN4, GAP43, PHOX2A, CHRNA3, NTRK1, HOXB5, TUBB2B, FAM163A, SV2C, NEFM, TUBB2A, IQCJ, ALX3, STMN2, HAND2, FAM57B, INSM2, L1CAM, KIAA0408, DPYSL3, TUBB4A, ACHE, MAB21L1, PPEF1, CELF3, KCNQ5, CHRNA7, FBXO30, GFRA2, LTK, INA, ELAVL3, STMN3, OPRD1, GPR176, ALK, TUBA1A, ISLR2, MAB21L2, PRUNE2, BEX1, LIX1, GREM1,…
iPSCs	SOX2, POU5F1, NANOG, NODAL, ZFP42, DNMT3B, UTF1, LCK, DPPA2, IDO1, DPPA5, LEFTY1, CNMD, SFRP2, THY1, USP44, VSNL1, SPP1, KLF4, GDF3, L1TD1, VRTN, ZSCAN10
Fibroblast 21	FOXC1, COL3A1, COL1A1, S100A11, CDC42EP5, MXRA5, CPED1, DAB2, TWIST1, PRRX1, TGFBI, LUM, DCN, EDNRA, CTSK, CYTL1, OLFML3, COL6A3, PCOLCE, ERG, TAGLN, FBLN2, MYL9, COL1A2, FAP, S100A4, GLT8D2, BGN, DDR2, COLEC12, COL6A2, TWIST2, OGN, PLAC9, INHBA, MYOF, FOXD1, SYNPO2, PRRX2, CCBE1, COL12A1, CXCL12, SNAI2, BMP5, COL13A1, COL5A2, HPSE2, CRYM, DLC1, APOE, BNC2, NID1, CTHRC1, IGFBP4, MME, GXYLT2, PPIC…
Glioblast 27	IL33, AK5, KBTBD12, ABI3BP, MGAT4C, C2orf72, GRAMD1C, FZD5, PRDM16, LAMA3, DNAI1, TC2N, COL22A1, LIPG, LIMD1, SGK3, FGF7, PRELID2, ARAP2, SLC25A43, IGSF11, FGFR2, VEPH1, NR2E1, CHST9, RORB, FAM162B, DIAPH2, SOX1, PTH2R, PROM1, IQGAP2, PDGFD, NEDD4, SEMA5A, MOB3B, VAX1, ITGA1, NTN4, SFRP1, STK39, FOXO1, NEK6, CHSY3, LDB2, THSD4, ADAMTS17, DERL3, IRAK3, ECHDC2, AMMECR1, ATP10A, WWTR1, PCGF5, PYGL, …
Glioblast 28	FZD8, HOPX, TCIM, FBXO32, GPR156, FAM107A, HTR2A, JPH1, LGALS3, MOXD1, ITGA2, LAMA3, CRHR2, PRDM16, EVA1C, LIPG, PLCE1, ABCC4, F3, SEL1L3, ETV5, TFAP2C, NPY, PDGFD, CDH23, SFRP1, IL33, KIAA1217, CELSR1, COL4A6, TMPRSS5, LRRC3B, NR2E1, IQGAP2, RHOJ, DOK5, CA12, CREB5, TMEM132B, EEPD1, GATM, GPX3, GLI3, TAGLN2, SAMD4A, CDK18, DNAI1, TLN2, CAPG, MEGF10, PTPRM, LTBP1, ACSBG1, TBC1D1, AGBL1, COL4A5, N…
Glioblast 32	LCAT, ENTPD3, SYNJ2, CYP26B1, GDF10, CCDC102B, AGTR1, PXDC1, GSN, OPRK1, RNF43, NR3C2, ASB18, CAV1, SP110, ABCA8, WDR49, MYLK, STOM, TNC, FGF1, EMP1, CTXND1, ARHGAP31, GYG1, COL28A1, RHOJ, FZD10, CYP26A1, ATP1A2, SERPINI2, MEGF10, ATP2C2, SELENOP, FREM2, HEY2, SPRY2, PLA2G4A, ETV4, ADORA2B, SPATA6, SCUBE2, SLITRK6, BAALC, CA12, MAEL, ETV5, RGS20, MAOA, FREM1, COL23A1, GNG11, IFI44L, EGFR, ADAMTSL…
Glioblast 33	HS3ST3A1, PRIMA1, IKZF1, EPB41L4B, PGM5, TKTL1, SHISA3, COLGALT2, CNPY1, HS3ST3B1, SOCS2, EFNA5, ADAMTS12, MAPKAPK3, ANKRD6, TNFRSF11B, SLC17A8, FAM19A4, EN1, IFI44, EYA4, NTS, SHISA9, FILIP1, NMNAT3, SLC45A3, PDE3A, FBXL17, EFEMP1, BOC, MECOM, PLD5, ZNF600, FAM135B, HEY2, CD55, HS6ST2, AK4, EN2, PLA2G16, UST, PCED1B, ASS1, CNMD, SLC12A8, SCUBE2, STOM, FAM181A, ADAMTS6, IFI44L, PCDH8, SYNPR, UPP1…
Glioblast 36	DCT, ELN, CLDN10, GALNT3, WNT11, GMPR, PRDM6, RERGL, PIK3C2G, ADAMTS18, CTSH, ABCA8, TNFRSF12A, SLC22A3, TGFB2, TPPP3, ASS1, PPP4R4, TSHR, MLIP, FRZB, CXCL3, VIPR2, C9orf24, TSC22D4, PLP1, GFAP, SEMA3B, PLCZ1, PMF1, FREM1, SMCO4, EFHD1, CRYAB, MFAP2, FOXJ1, ACSS1, COL9A2, NINJ1, GYPC, WNT5A, MFAP4, SFRP4, MASP1, BCAN, NALCN, CRABP2, ADGRG2, CCND1, CDC42EP1, KCNH1, AK1, MAEL, CCL2, VAMP5, EGR1, PS…
Glioblast 38	HEPACAM, TFPI, HEPN1, S100A16, CPXM2, SPARCL1, SLC7A10, SLC6A11, ACSBG1, BHLHE41, SLC15A2, ADIRF, PAQR6, RIPOR3, ITGB5, MAP3K19, FAM189A2, IQCA1, FGF1, VCAM1, KCNE5, MMD2, GFAP, ANKFN1, WFDC1, MT3, AGBL1, GLIS3, BCAN, HAS2, GABBR2, SLC25A18, RANBP3L, CFAP126, RAMP1, TEX26, TTC29, SSPN, CD44, F3, GDPD2, RSPH1, FANK1, C2orf72, MMP28, FAM181B, LAMA4, MTTP, EDNRB, PPP1R42, BHLHE40, VWA3B, FHAD1, DNAH…
Neuroblast 0	PPP1R17, SLCO4C1, SPINK5, GPR39, CREG2, LYPD6B, EMX1, ALPK1, EOMES, PENK, NEUROD6, RASGRP1, RBFOX3, SLCO5A1, EML6, LZTS1, STAC3, BHLHE22, SLC22A23, NXPH4, ASPDH, CABP7, LYPD6, PHLDA1, SETD7, NHLH1, CLVS1, PHYHIP, SEZ6, PALMD, NEUROD2, DISP3, PLXNA4, CCDC88C, PLXNA2, TENM4, KCNQ3, NEUROG2, SMAD9, NNMT, LRP8, ARL4D, PLCB1, CORO2B, EZR, ENC1, CHST8, FAM149A, SLC4A10, PLPPR1, HUNK, SSTR2, SLC25A48, I…
Neuroblast 1	EML6, SLA, NEUROD6, TG, NEUROD2, PPP1R17, SLC17A7, SNCB, CEMIP, PHYHIP, KIAA1324, SEZ6, EPHB6, ALPK1, PALMD, SLC24A2, ADRA2A, SATB2, UNC5A, SETD7, DPY19L1, TBR1, GPR12, BHLHE22, UNC5D, CFTR, RBFOX3, MPPED1, FAM149A, PDE2A, EPB41L3, CACNA1E, ABHD6, SEMA3C, PREX1, CTTNBP2, CLMP, SLC4A10, NXPH4, DISP3, ZBTB18, FHDC1, FABP6, PPP1R16B, KCNN3, THBS1, SHISA2, BCL11B, PRKX, CNR1, EMX1, SORL1, LRRC7, PLXN…
Neuroblast 10	TAC3, SKOR1, ROBO3, TFAP2A, TFAP2B, LHX5, GFRA1, LHX1, DAPL1, CNTN2, SCRT1, KLHL35, TPD52, NHLH2, AJAP1, RGMB, SCHIP1, NNMT, FNDC5, LAMP5, EBF2, ARHGAP15, CHRNA3, NHLH1, HMOX1, DUSP26, POU3F1, UNCX, EBF3, THSD7A, RGS4, CRYBG3, ADARB2, RAPGEF5, CRABP1, ZNF385A, TMEM41A, ADRA1A, KCNN2, PAX2, LBX1, RND3, RFX8, ST18, PAX8, EPB41, NKAIN1, DNMT3B, SLC32A1, THBS3, TAGLN3, SERTAD4, CBLB, MKNK1, EBF1, SLC…
Neuroblast 11	OTP, PAX5, EN1, SLC30A3, PAX8, ZNF385B, ONECUT1, DRD2, ADARB2, EN2, SCHIP1, KLHL14, LHX1, GRIN2D, FXYD7, SAMD5, CACNA2D2, C5orf38, ST8SIA3, DLGAP2, RAB27B, P2RX3, SLC32A1, PNOC, LHX5, PAPPA, NHLH2, WFDC2, SLC22A15, PRICKLE2, POU6F2, RGMB, PTPRN, PRKCB, ZNF511-PRAP1, SERPINB9, CDH8, HCRTR2, IRX3, MTUS2, CHAC1, IRX1, EPS8L1, ROBO3, TMEM130, WSCD2, IRX2, SMIM18, SCML4, HPGD, GREM2, CACNG2, COL19A1, …
Neuroblast 12	P2RX3, POU4F2, POU4F1, CRABP1, SKAP2, HOXA3, SNCG, HOXC4, SAMD11, NGFR, HOXB2, CNTN2, MAB21L2, NEFL, HOXB3, NEFM, KLHL35, ADAM11, ROBO3, HOXA2, AKR1C2, BDNF, TSHZ3, RARB, SCRT1, FNDC5, RFX8, RIMS3, RGMB, AKR1C1, SLC8A2, AJAP1, SLC17A6, REM2, EPS8L1, RARA, EBF1, DUSP26, RBP1, PPP1R1A, ANKRD53, TMEM163, YJEFN3, NHLH2, EFNA3, TH, DNMT3B, HMOX1, RGS8, GNG3, SEPT6, SMIM18, INAFM1, SMIM32, SLC2A6, UBE2…
Neuroblast 13	GNG8, PTH2, GBX2, TCF7L2, PAPLN, SCGN, NR5A2, PDZRN4, SHOX2, RNF220, LHX9, C1orf53, GREM2, NTNG2, SLC44A3, SCN9A, DPYD, NDST3, NECAB2, CDH6, SPOCK1, SCG2, VAX2, NTSR1, SORCS2, ROR2, CRYBG3, VSTM2B, ADPRHL1, LOXL1, CASP7, MTUS2, DENND1B, DRD2, AANAT, PAM, LHX2, FAM78B, EYA2, SLITRK6, GJD2, ABCC8, CHST1, CHRNA4, POU6F2, POU2F2, GPRIN3, TMEM255B, CFAP57, HAP1, SP9, TMEM132A, PEX5L, NEFL, DPF3, PDIA5…
Neuroblast 14	TFAP2D, SHOX, C1QL4, EVX1, EBF2, LHX9, POU4F1, GREM2, CNTN2, HCRT, SAMD11, CHST8, MAB21L1, SLC17A6, SNCG, ONECUT2, KLHL35, RIMS3, EBF1, GPRIN3, NTNG2, EPS8L1, NHLH2, CCER2, TMEM163, THBS3, REM2, NRN1, RFX8, BARHL2, EBF3, NDUFA4L2, GJD2, CDKN1C, FNDC5, LOXL1, ENOX2, HS3ST5, SCRT1, ADCYAP1, CRYBG3, YJEFN3, TMEM41A, EYA2, RTN4RL1, CCK, RGMB, LMO3, TH, GRM2, FRMPD3, NHLH1, ICA1, NEFM, NNMT, FAM110A, …
Neuroblast 15	SIM1, TH, RGS4, PITX2, TOX2, NR4A2, CNGB1, EPS8L1, HCRT, DNAJC12, ONECUT2, MAGEL2, CNTN6, NHLH2, CDH9, GRIN2D, PCSK1, SMIM18, SCHIP1, VAT1, FAM241B, NRP1, RAB27B, FXYD7, TLE6, CCDC184, PEX5L, HCN4, ST8SIA3, PTPRN, CELF3, POU2F2, SLC2A6, PAPPA, KLHL35, SLC22A15, EPB41, MPP2, ZSCAN1, ELAVL4, SYT5, RUNDC3A, LMX1B, BTBD8, PCBP4, GNG3, TSC22D3, C11orf71, DBNDD1, CD200, NOVA1, SLC10A4, CDKN1C, IQCJ-SCH…
Neuroblast 16	CDKN1A, SPINK5, CREG2, TBR1, FEZF1, CNGB1, GPR37, SAMD3, CABP7, CPNE4, ANKRD55, GRM2, PGF, RIIAD1, CHST8, TCP10L, GJD2, PHLDA3, CALB2, CHD5, SLC4A10, NRP2, SLC17A6, CDC20B, IPCEF1, NDUFA4L2, ISLR2, NXPH4, PEX5L, IGSF21, EMX2, RIPOR2, PCSK1, NDST4, CCDC85A, NRN1, JAKMIP1, SLIT1, RASGRP1, GAL3ST4, GPR176, RELN, PCSK2, GABRG2, RFTN1, PRLR, RIMS3, RFX8, INSM2, PAPPA2, CLCN4, GALNT17, DMTN, ALPK1, SHI…
Neuroblast 18	PRPH, CRTAC1, ADCY8, BARHL1, HOXB3, CRABP1, IL1RAPL2, NTRK1, HOXA3, HOXB2, SCX, MICALL2, CCER2, PRKG2, CNTN2, CA14, NDP, HOXA2, MDGA1, HS3ST5, CRLF1, HSD11B2, BTBD11, KCNN2, CLSTN2, SAMD11, CLDN5, MYO16, AJAP1, HOXC4, ENOX2, ROBO3, ATXN7L2, PLCH2, SSTR2, GCK, CNTNAP5, WDR66, ROR2, POU4F2, DACH2, ADCYAP1, UBE2QL1, NHLH1, DACT1, NPTXR, CHRNA3, ANKRD53, STAC3, TSPAN18, TSHZ1, RGMB, LMO2, DPF3, CPLX1…
Neuroblast 19	SLC26A7, PPP2R2C, FSTL4, CPNE9, CPLX3, GNA14, PARM1, SPON2, KCNK9, TRH, CBLN1, CRACR2B, SV2B, RYR3, TMEM255B, UNC13C, TLX3, SEPT4, SP5, THSD7B, CDH7, PLCH2, CPNE4, RELN, SLC18A2, NTF3, MAN1C1, CNTN5, CERKL, HSD11B2, SLC27A2, LURAP1L, PCBP3, TRHDE, STUM, SNCB, HS3ST5, INSM2, ADPRHL1, CBLN2, CRTAC1, PDE1C, FRMPD4, CADPS2, SPOCK2, TCP10L, SSTR2, SH3GL2, CNTN1, CPLX1, RASSF4, RAB26, NTRK1, GRIN2B, MA…
Neuroblast 33	TAL2, GATA2, GNB3, HELT, CACNG3, CCDC60, TMEM38B, EDN1, GSX1, PAX7, MARCH11, SLC45A3, PPM1H, LMO1, CACNA2D3, BMF, SHOX2, OTX1, SHD, FAM19A4, OTX2, PODN, ADAMTS20, KLHDC8A, ADM, ENPP1, SERPINF1, SDK2, SYT2, LRTM1, TFAP2E, RIC3, COLGALT2, PNCK, GADD45G, TNC, ICA1, CPQ, FAM222A, STK33, PIPOX, TENM3, NLK, MAB21L2, SV2C, ASIC1, NAV2, SH3RF3, MAPKAPK3, ST18, TMEM132D, DPP4, NMNAT3, ASCL1, SIAH3, PNOC, …
Neuroblast 35	RGS16, PRMT8, TFAP2B, SYT2, NDNF, CHRNA3, SLC6A8, EYA2, PLK3, NNMT, KIF19, MYCL, GADD45G, SPSB4, PRDM13, PAX3, MFNG, DLL1, ZDHHC22, HES6, CDKN1C, RHBDL3, ST18, VAX2, NECAB3, PCBP4, CCER2, ASCL1, NHLH1, LOXL1, DLL4, KLHDC8A, THBS3, GNG5, EBF2, CCNJL, NPHS1, GMIP, PDLIM4, LPAR6, BDH2, INSM1, AKNAD1, LMO1, LGR4, RND2, USP45, PDPN, HEYL, DCC, OTULINL, SINHCAF, SSX2IP, CREB3L4, ADGRA1, COTL1, PRAG1, C…
Neuron 1	TG, SLA, SATB2, ADRA2A, SLC17A7, MPPED1, KIAA1324, EML6, SLC24A2, EPHB6, CEMIP, NEUROD6, NEUROD2, THBS1, CLMP, SNCB, PALMD, DPY19L1, SEZ6, FHDC1, GPR12, UNC5D, PDE2A, UNC5A, ALPK1, SEMA3C, CACNA1E, SHISAL1, SORL1, PPP1R16B, SETD7, TBR1, KIAA0319, PRKG2, FAM149A, ABHD6, SNTG2, LNX1, OSBPL10, PHYHIP, PREX1, CTTNBP2, CFTR, KCNQ5, EPB41L3, RAB12, HS3ST1, KCNN3, LRRC7, ZBTB18, BHLHE22, ARPP21, RBFOX3,…
Neuron 10	SKOR1, TFAP2A, TAC3, SKOR2, RAPGEF5, LHX1, ROBO3, NRGN, OPRM1, POU3F1, LHX5, ADCY1, GPC5, SERTAD4, KLHL1, AJAP1, EBF3, GFRA1, KCTD1, NHLH2, KCNN2, VAV3, UNCX, ARHGAP15, NRSN1, MYO3B, RCAN2, CDH12, SLC8A2, SCRT1, RGMB, THSD7A, TPD52, CHMP2B, SCHIP1, DUSP26, SLC32A1, SH3KBP1, EBF1, ADARB2, KLHL35, NRXN3, DIRAS2, LIN7A, RAI2, NETO2, TFAP2B, LRRTM4, GAD1, DNER, OPRL1, ZNF385D, CNTN4, FOXP2, FAM189A1,…
Neuron 11	LAMP5, SLC30A3, PAX8, PAX2, PNOC, SLC6A5, SST, SLC32A1, SLC35F4, ADRA1A, CACNA2D2, WSCD2, GLRA2, RPP25, VSTM2A, TSHZ2, ADARB2, PLA2G4C, WFDC2, SPOCK3, RIMBP2, AKR1C2, ERICH2, PRKCB, SLC12A5, GBX1, CHRM2, SMIM18, FXYD7, SYT3, LHX1, DLGAP2, PTPN5, FAIM2, KLHL14, ZNF511-PRAP1, PANX2, RTP5, KCTD16, SPEG, SEZ6L2, SV2A, LHX5, RAB3C, DUSP26, SCML4, HPGD, CELF4, TCEAL6, AKR1C1, AJAP1, GAD2, MAP7D2, CACNG…
Neuron 12	POU4F2, SNCG, POU4F1, BDNF, NEFL, CCK, ADAM11, MAB21L2, SKAP2, AKR1C2, TAC1, FXYD7, P2RX3, CBLN2, SAMD11, NEFM, TH, GPR22, SLC17A6, HOXC4, GALNTL6, COMTD1, ARHGDIG, AKR1C1, NGFR, PLD5, GLRA2, SMIM18, SYT4, SYT13, TSHZ3, CBLN4, ONECUT2, HOXA3, PTPN5, ZCCHC12, RGS8, MAP7D2, RIMBP2, CCDC184, CRABP1, GNG3, RARB, RAB3A, TUBB4A, PTPN20, SCML4, RPRM, CKMT1B, L1CAM, FAIM2, EFNA3, RUNDC3B, GABRA5, SYT3, C…
Neuron 13	PTH2, GNG8, GBX2, RNF220, SCN9A, SPOCK1, SLITRK6, CHST1, NEFL, PDZRN4, TCF7L2, CHRNA4, MTUS2, NTNG2, GRIN3A, VWC2L, TENM1, NECAB2, SNCA, TAC1, SCG2, VSTM2B, LHX9, POU2F2, NEFM, TMEM200A, TMEM132A, SYT13, DPYD, GABRG3, SAMD5, DPF3, CASP7, NPTXR, MAST4, POU6F2, B3GALT1, FAM78B, GAP43, CDH6, PAM, IGSF21, SYT4, HPCAL4, GRIA4, GPR162, PGAM2, SYT7, ST6GALNAC5, FAM241B, SLC2A6, CCDC24, ZFHX3, TENM2, DRD…
Neuron 14	TFAP2D, SHOX, C1QL4, POU4F1, SNCG, CCK, LHX9, SLC17A6, FXYD7, ONECUT2, MAB21L1, CBLN2, BDNF, POU4F2, SNTG2, SAMD11, MAB21L2, RTN4RL1, ONECUT1, SYT13, OPRL1, BARHL2, GPR22, ICA1, SYT4, SMIM18, LMO3, NTNG2, TMEM163, NEFL, NRN1, CDH9, SYT5, FZD1, NAP1L2, CALB1, NEFM, TAC1, RGS8, EPS8L1, SEMA4A, EBF1, CHST1, VSTM2B, HPCAL4, SYT3, CCDC184, GPRIN3, CHST8, SEZ6L2, CA11, DMTN, GNG3, EPHA6, HCRT, LRRC26, …
Neuron 15	SIM1, CDH9, CNGB1, RAB27B, GABRB1, RTP5, TH, TOX2, SCML4, ST8SIA3, PTPRN, CALY, DNAJC12, COX7A1, HPCAL4, TLE6, MAGEL2, SCN2A, ABLIM2, PNMA3, GRIN3A, NEBL, PCSK1, FAM241B, DMTN, ZNF511-PRAP1, FXYD7, PTPN5, SLC12A5, TMEM74B, CAMK2A, ZFR2, SYT3, CCDC184, KSR2, KLHDC9, SYT5, SEZ6L2, VWC2L, TMEM191C, ZCCHC12, PANX2, ANKRD55, GPR85, NAP1L2, SCG2, SMIM18, FBXO27, ONECUT1, BEX5, CKMT1B, GPR162, NEGR1, CN…
Neuron 16	ANKRD55, CNGB1, CHD5, SAMD3, CDKN1A, GABRG2, DLGAP2, TBR1, OPRM1, PRLR, GPR37, CAMK2A, CCDC85A, GABRA5, FEZF1, NRP2, JAKMIP1, PCSK1, IPCEF1, CALY, CREG2, SLC4A10, ISLR2, KSR2, CDH18, GPR149, GABRA3, MCF2, GABRB1, PTPRN, PAPPA2, RIIAD1, LINGO2, SPINK5, SUSD4, MMP17, ARHGDIG, CACNA1C, RFTN1, CACNA1D, PCDH11Y, DMTN, RIPOR2, NEBL, SLC17A6, SHISA7, JPH4, PDIA2, SCG2, PEX5L, GABRA2, IQSEC3, EPHA6, SYT5…
Neuron 19	TLL1, KCNK1, SV2B, CBLN1, ST8SIA6, SAMD3, NEUROD1, CERKL, CADPS2, TRPC5, LMO2, EPHA8, KCNJ3, RERG, SPOCK2, ZPBP, FSTL4, ZNF385B, RPH3A, GALNTL6, ADCYAP1, LMX1A, RELN, CPNE4, EYS, RPGRIP1, VWC2, DSCAML1, ADARB1, LINGO2, SH3GL2, UNC5C, PRDM8, SLC35F3, GPA33, SLC27A6, BHLHE22, ZIC4, RYR3, GRIN2B, SSTR2, EPHX1, PRKCB, MAB21L1, CHODL, EPS8, KLHL29, GSG1L, GPR176, BARHL1, MPP3, GFRA2, BTBD11, F12, CDH9…
Neuron 2	NPR3, MYO5B, PPP1R1B, MGLL, SLC24A2, OCA2, SPHKAP, KIAA0319, SLC17A7, KCNQ5, GPR12, OSBPL10, CPNE5, PDE2A, HPCA, HS3ST4, FABP6, FEZF2, NEUROD2, RGS6, ADAMTS3, A1BG, HS3ST2, MPPED1, GPD1L, OPCML, PHYHIP, CDHR3, NEUROD6, CAMKV, ARPP21, DOCK9, CRYM, DIRAS3, ELMOD1, IL34, MARCH4, SHISAL1, TMC2, GRIK3, CACNA1E, DACT1, B3GAT1, MEF2C, LMO7, SERPINI1, ST3GAL1, DYNC1I1, TBR1, C8orf34, FAM49A, GPR22, SHISA…
Neuron 4	LHX6, BMP3, PLS3, PIP5K1B, BRINP2, NPAS1, SP9, THRB, ST8SIA5, PLA2R1, DLX5, ARX, FGD3, IFI44, ADAMTS5, PDE4DIP, NXPH1, RIPOR2, PDZRN3, NXPH2, SST, SCGN, C11orf96, GAD1, DSCAML1, BMPER, SLAIN1, DLX2, DLX6, SOX6, MAF, CALB2, NRXN3, NTN4, PLXNA4, TLE2, SNTG1, GRIP2, LRFN2, KITLG, GAD2, ERO1B, SYNPR, DCLK2, DAPK1, ZSWIM5, EPHA5, GALNT14, TMEM131L, AKNAD1, SLC6A1, SLC32A1, ERICH2, STXBP5L, ATRNL1, PRK…
Neuron 5	SLC10A4, DLX6, TLE6, DLK1, SIX3, NKX2-1, DLX5, MAGEL2, ABLIM2, ARX, TOX2, GNRH1, MSANTD1, ECEL1, NRXN3, SCML4, GAD2, DLGAP2, KCNB1, KSR2, ZSWIM5, TMEM179, MBIP, ERICH2, SGSM1, CAMK2A, GRIK3, RFTN1, SLITRK1, IQSEC3, BTBD8, NALCN, JAZF1, DLX2, HIST1H2BE, PEG10, NEBL, SVOP, ST8SIA4, MYO1H, CELF5, MEST, COPG2, TSHZ2, NOL4, SLC12A5, CELF3, ATRNL1, TMEM150C, NRXN2, PLCB2, PSD, CXXC4, RIMKLA, CELF4, SAM…
Neuron 6	GPR149, GNRH1, NPAS2, LRMDA, RXRG, SYNPR, SIX3, MSANTD1, ISL1, KCNA5, DLX6, CMPK2, GABRB2, CPNE5, NELL1, DLX5, NRGN, STK32A, GABRA1, PDE5A, SP8, TAC1, SLITRK6, SYT10, KIRREL3, TSHZ2, GALP, BCL11B, SLITRK1, SLC10A4, NRXN3, NKAIN2, SEMA3C, SLC35F4, ALK, MEIS2, SCML4, VCAN, KCNAB1, SLC8A1, DRP2, RBFOX1, GUCY1A1, ANO4, GAL3ST4, ZFHX3, PCDH7, SYT16, FRY, ESRRG, RIMKLA, CNTNAP5, CCDC85A, AMER3, HIVEP3,…
Neuron 7	ISL1, KCNMB2, ZNF804B, SIX3, ECEL1, MSANTD1, SP8, DLX6, SLC10A4, GNRH1, SCML4, TSHZ2, DLX5, ESRRG, NR2F2, SST, GAD2, TMEM150C, C4orf45, PROX1, KCNA5, NELL1, POU6F2, DOC2B, ZBTB7C, KCTD16, GRIK2, SLC32A1, MAGEL2, COX7A1, DCBLD2, CNTN5, ARX, PCDH7, CACNA2D2, ZFHX3, SLC12A5, TMEM132B, TMEM179, NRXN3, SLF1, SAMD14, DIRAS2, GRM5, KIF26B, SH3KBP1, CELF4, STK32A, PLA2G4C, CNTNAP5, FIGN, RAB31, SLITRK1, …
Neuron 8	SOX14, GATA3, ASIC4, DMBX1, MYO3B, RPP25, CHRM2, GALP, CDH22, KIZ, ADRA1A, LRTM1, EPHA10, PCSK6, PTCHD4, CACNA2D3, GAD1, SLC30A3, ERICH2, ITGA8, SV2C, DSCAM, ADARB2, LHX5, OTX2, SLC32A1, ASIC1, IGSF21, TRPC5, ADGRB1, PAX7, ZFPM2, CACNA1G, HPCAL4, PRSS12, GAD2, VSTM2A, LHX1, RTP5, HIST1H2BE, SPEG, RAB3C, LEF1, ICA1, YPEL4, LDB2, LMO1, CARMIL1, FZD1, ETS2, GFRA2, KIFC3, ADAMTSL3, CDH8, NRXN3, RYR2,…
Neuron 9	CA8, PTGER3, ESRRB, CNTNAP4, SKOR2, PCP4, POSTN, TAF4B, HS6ST3, ITPR1, COL24A1, PCP4L1, ADCY1, UBASH3B, SIAH3, CACNB4, GRM7, ARHGAP6, NPM2, STEAP2, KCNMA1, RHOV, SLC1A6, GRIN1, TFAP2A, LYPD1, C11orf87, DIRAS2, SYN3, TRPC3, MST1, CCDC144NL, LPL, ZNF385D, CSGALNACT1, ENPP5, LRRC3B, NRP2, SLITRK5, CES4A, SKOR1, CLUL1, RAPGEF5, NPB, SEMA3D, EPCAM, PLCXD3, CACNA1G, GRIK4, CDS1, FOXP4, ARFGEF3, HSPA12A…
Neuronal IPC 0	SLCO4C1, EOMES, STXBP6, EMX1, PENK, TFAP2C, NEUROG1, NEUROG2, GPR39, RASGRP1, STK17A, LYPD6, SLCO5A1, ASPDH, LZTS1, DLL4, PPP1R17, TIFA, SLC25A48, WIPF3, PHLDA1, CNTLN, DMRTA2, CREG2, LYPD6B, PHLDB2, NEURL1B, DPP4, PDLIM1, ESR2, PLCB1, E2F3, CAV3, CCDC88C, HIST1H2BH, HUNK, RNASEH2B, SMAD9, PLPPR4, SVIL, CLVS1, SPINK5, RAD18, CRB1, CAPG, EMX2, LHX2, AIM2, KCNQ3, TENM4, CARMIL1, CENPO, PLIN5, ORC6,…
Neuronal IPC 19	MRLN, CDHR1, KCNC2, STX3, FRMPD1, ANO2, RPGRIP1, KCNJ2, KCNH5, ACTC1, UNC5B, EYS, GLRA1, LHX4, INSM2, GPA33, PTPRR, STUM, NTF3, CCDC60, COL16A1, SLC35F3, DDX31, COL25A1, PGM5, SP5, DCDC1, KCNE5, TSPAN9, TRPM3, KCNK1, EPHA8, COL4A3, ZNF385B, GRIK1, CABP7, CDH22, VWA5A, MGP, BARHL1, HSD11B2, TCERG1L, MBP, NKD1, GK5, SEZ6L, HRK, CPLX3, PLCH2, CHRM3, CERKL, COL28A1, ZIC5, FSTL4, PARVB, TMEM132D, PACS…
Neuronal IPC 27	BEST3, DLX1, DLX2, VAX1, MYBL1, ST8SIA5, CDKN2C, KNL1, STIL, BUB1B, CIT, CENPI, POLQ, ARHGAP11A, CEP152, KIF15, FGD3, MYO3A, SHCBP1, FOXM1, KIF18B, NOSTRIN, HIST1H1B, NCAPH, MELK, HIST1H2AJ, KIF4A, IQGAP3, HIST1H1A, SKA3, NEIL3, C21orf58, HIST1H2AM, RTKN2, HIST2H2AC, APOLD1, SPC24, KIFC1, CCDC150, DIAPH3, DNA2, MXD3, ESCO2, MIS18BP1, PDZRN3, DLX5, SPC25, KIF14, CIP2A, NCAPG, NCAPG2, FBXO5, E2F7, …
Neuronal IPC 32	RPRML, KIRREL2, CCDC140, CYP26A1, NPHS1, PTF1A, VGLL3, EFCC1, HEYL, PRMT8, PCDH8, PAX3, ARHGAP15, MSX2, PRDM13, C10orf67, PPP1R14C, SEMA3D, KIAA1257, FAM129A, RAB20, CASZ1, THRB, CD9, DHRS3, CDC25B, PIEZO2, GRM1, DLL1, ENPP2, FZD10, NDNF, RGS16, LGR4, TESC, ZIC3, PDPN, ROR1, ASCL1, MFSD2A, SLC6A8, C5orf38, E2F1, GALNT16, GUCY1A1, SYT2, STC1, IRX2, NES, STK26, NTRK2, ANKRD29, RGS20, TFAP4, PMAIP1,…
Neuronal IPC 34	NR5A2, C1orf53, SHOX2, PDZRN4, BARHL2, TCF7L2, SLC44A3, OLIG3, SORCS2, NDST3, CFAP57, AANAT, KLHL4, MMRN1, CLYBL, NEUROG2, DENND1B, VAX2, WNT4, PDIA5, LHX9, CDH6, LOXL1, HAP1, PLIN5, PAPLN, CPS1, EYA2, WNT3, AKNAD1, DMC1, AMIGO2, SERPING1, HMGN5, MFNG, SLF1, RSRC1, CHRM5, CRYBG3, HESX1, IGFBPL1, SLC25A10, ITGA4, PDPN, PEX5L, KLHL14, CCDC189, UBE2T, MAD2L1, ZIC3, HIST1H2BH, C21orf58, PHTF1, CIP2A,…
Neuronal IPC 35	PRMT8, VXN, RGS16, HES6, SPSB4, EYA2, PLK3, PDPN, CDC25B, AKNAD1, C4orf46, GNG5, CHRNA3, MFSD2A, ASCL1, KPNA2, NDNF, DDX39A, MAD2L1, ARHGAP15, SPDL1, CENPN, UBE2T, ZDHHC22, LGR4, MIS18A, OTULINL, PMAIP1, CDCA4, INSM1, HMGN2, SLC6A8, MAT2B, PDLIM4, PCBP4, GADD45G, NPTX2, PCDH8, NEURL1B, ST18, MZT1, EXOSC3, NUDT11, RND2, PAX3, CHRNA5, MFNG, KIF19, DLL1, CCDC34, IGFBPL1, CCNJ, GADD45A, LPAR6, HIST1H…
Neuronal IPC 5	DLX2, DLX1, VAX1, DLX5, ST8SIA5, FGD3, BEST3, DLX6, SP9, ARX, PDZRN3, PIP5K1B, MYO3A, C11orf96, MOB3B, SLC9A2, GAD2, STRIP2, RAB3IP, RIMKLA, KITLG, TMEM131L, CRB1, TMEM123, DAPK1, SHTN1, ARHGEF28, METAP1D, ENO4, NRXN3, SERINC5, AMBN, GLCCI1, SOX1, NTN4, CDK6, TC2N, DGKB, MYO1B, STK39, GALNT14, ZSWIM5, SOX6, SLC4A4, RNASEH2B, SNTG1, ZEB2, DCLK2, MB21D2, EPHA4, SH3BP4, SP8, ATRNL1, ACTN2, SLAIN1, F…
Oligo 3	SOX10, APOD, PDGFRA, LRRK2, PLPP4, CMTM5, OLIG1, PLLP, PMP2, ANO3, SPRY4, AFAP1L2, NKX2-2, NT5E, S100B, TNR, OLIG2, HMX1, P2RX7, TMOD1, DOCK10, C1QL1, ZCCHC24, PCDH15, ZNF365, CTXND1, HAPLN1, SCRG1, RGCC, RIT2, DGKG, CA10, RAMP1, SCN1A, DISC1, ATP13A4, TMEM100, PTPRE, HRASLS, PDE7B, PLAT, CNTN3, MT3, SGCZ, SLC9A9, CALCRL, UGT8, CSGALNACT1, PLA2G4A, FAM19A1, LUZP2, EPAS1, C2orf80, WFDC1, FAM89A, G…
Radial glia 0	TFAP2C, CRHR2, NEUROG1, STXBP6, STK17A, NEUROG2, EMX1, CDH23, DLEU7, DLL4, DPP4, KIF19, DMRTA2, SLC38A5, EOMES, TMPRSS5, WIPF3, CELSR1, ADAMTS9, TIFA, TRIL, JPH1, TMEM132D, COL4A6, DOK5, PENK, SVIL, PHLDB2, ESR2, COL4A5, LIMD1, TRPC6, RASGRP1, CNTLN, CDON, CAV1, PDLIM1, SLCO4C1, TMEM158, PHLDA1, MYCL, WSCD1, ASPDH, ATOH8, RGS16, KCNG1, DLL1, ITGA2, GPR39, PLPPR4, SLCO5A1, LHX2, KCNIP3, GADD45G, C…
Radial glia 27	VAX1, DLX1, TC2N, MYBL2, MYBL1, MYO3A, ARHGEF28, POLQ, CEP152, STRIP2, DLX2, E2F7, ESCO2, RAD54L, HIST1H2AM, HIST1H1B, STIL, FANCI, HIST1H1A, FAM111B, DNA2, CENPI, BRCA1, HIST1H2AJ, ST8SIA5, DIAPH3, MELK, HIST2H2AC, NOSTRIN, PDE8A, TCF19, MMS22L, FANCD2, NCAPG2, CENPP, FANCB, KIF24, MCM10, ASF1B, MOB3B, ZGRF1, SHCBP1, SPC24, CIT, C21orf58, KIF15, ACTN2, SKA3, CCDC150, FOXM1, MND1, KNL1, CDCA5, NE…
Radial glia 28	FZD8, FBXO32, TCIM, GPR156, JPH1, ITGA2, HTR2A, FAM107A, ABCC4, CDH23, TFAP2C, HOPX, TMPRSS5, KIAA1217, NR2E1, CRHR2, TRPC6, SFRP1, DOK5, PRDM16, COL4A6, CDK18, CREB5, CELSR1, GLI3, MOXD1, CAPG, HMGA2, HS6ST2, NPY, TAGLN2, LIPG, PLCE1, ETV5, SALL1, CDON, SHROOM3, PDGFD, EVA1C, COL4A5, NAPEPLD, LRRC3B, CA12, SOX3, GATM, TBC1D1, CDCA7L, WIPF3, CRYGD, SAMD4A, EFNB1, B3GAT2, SEL1L3, FAM184B, ACTR3B, …
Radial glia 29	TRPC6, AMBN, CNFN, ADAMTS9, EMX2, ABCC4, HMGA2, CDK18, COL4A6, CDH23, KIAA1217, TMPRSS5, B3GAT2, MDM1, ITGA2, SOX3, TIFA, CRYGD, CAPG, LIX1, DMRTA2, NR2E1, GPC4, CDCA7L, EMX1, HEY1, PDLIM1, CREB5, HES1, HS6ST2, SFRP1, CDON, GLI3, DOK5, SHROOM3, PLAUR, EFNB1, COL4A5, JPH1, FILIP1, TFAP2C, CELSR1, NDST4, EFHD1, MCUB, CMBL, CDH12, PGM1, TNFRSF10B, ACTR3B, HDAC9, LEF1, TEX15, ZFP36L1, PREX2, MYCBP, G…
Radial glia 30	FZD5, DLK1, DIO3, FGF7, THSD4, CRYGD, ACKR3, VEPH1, LIX1, CENPVL3, GPR1, CMBL, MBIP, SFRP2, FOLH1, LACTB2, HESX1, NOG, NUP62CL, NES, FGFBP3, FST, AIF1L, DERL3, FEZF1, AEN, STK26, PTCH1, HMGA2, FAM181A, CLIC1, DYRK4, MAP7D3, CCDC34, NEK6, NAALAD2, SAMD13, VSIG10, CRYZ, FAM227B, HMGN5, RBPMS, PAICS, PTX3, CCDC74A, KRBOX1, ZCCHC9, NR2E1, GPATCH4, SOX3, NUDT6, NUP37, ADGRV1, PMAIP1, CCDC181, AGA, SHR…
Radial glia 31	SHISA3, NKX6-2, FOLH1, TLL2, NKX6-1, DIO3, FAM181A, FGFBP3, MTTP, PLP1, GPR1, THSD4, LITAF, EDNRB, FGFR3, ME1, LGR5, LRP2, VEPH1, VCAM1, CRB2, DPPA4, WNT7A, ENPP2, NTN1, RGMA, FOXB1, LRAT, JAG1, WNT7B, SYTL2, CXCR4, SLC6A9, TTYH1, LIMCH1, DTX4, NOTCH3, ACKR3, CD99, HHIP, EVA1A, RND2, SFRP2, EPHB3, MT1X, HES5, PTX3, S100A13, MDFI, RASSF10, HEYL, SLC12A8, LHFPL6, LACTB2, SOX3, PTCH1, TSPAN12, AGA, …
Radial glia 32	RPRML, HEYL, VGLL3, CCDC140, PCDH8, ENPP2, MSX2, NPHS1, EFCC1, CYP26A1, KIRREL2, KIAA1257, CXCR4, FZD10, NES, ANGPT1, FAM181A, PAX3, LRP2, PDPN, PIEZO2, NTRK2, STK26, ID1, ZIC3, MFSD2A, HES4, RFX4, TEAD4, C5orf38, FAM129A, CCDC86, CENPVL3, LACTB2, AIF1L, JPT2, PREX2, PMAIP1, C19orf48, TNFRSF10B, SYTL2, NCEH1, GGCT, SOX3, CRYZ, CDK2, TFAP4, LGR4, SUCLG2, MAP3K8, PTX3, C1orf109, C10orf67, TREX2, TM…
Radial glia 33	FAM19A4, HS3ST3A1, SLC45A3, PRIMA1, IKZF1, FILIP1, HS3ST3B1, MAPKAPK3, MECOM, EPB41L4B, COLGALT2, FAM181A, ANKRD6, PGM5, EFNA5, CD55, TRPC4, SDK2, NUAK2, NMNAT3, SOCS2, PCDH8, IRX3, ZNF600, TMEM38B, SOX3, CPNE8, AK4, PAX7, LRP2, MUC12, PLAGL1, IRX5, ASB2, LEF1, ZFP36L1, TBXAS1, ADAMTS6, NCEH1, FZD10, HES5, NES, LACTB2, PLEKHG1, FBXL17, BOC, PDE1B, STK33, ESR1, FST, CALCB, ENOSF1, LGR5, WNT7A, FOX…
Radial glia 34	WNT4, MMRN1, WNT3, BARHL2, OLIG3, AMIGO2, WNT2B, C1orf53, LIX1, CLYBL, FOXB1, SORCS2, PDZRN4, LSR, NR5A2, PCED1B, SLC2A1, FST, BRINP3, PIR, KLHL4, PLAGL1, KLHL14, CDH8, APCDD1, HAP1, CCDC160, FAM19A4, GPX8, HSD17B8, AANAT, CLDND2, SAMD13, TCF7L2, PGM5, APOA1, SDC2, HESX1, PTCHD4, TNFRSF19, NDST3, TPBG, FLRT3, MGST1, OTX1, S100A13, CPS1, LACTB2, PCSK5, LEF1, PTGR1, PDIA5, PTX3, TMEM45A, SDC1, WLS,…
Radial glia 35	PRDM13, NDNF, RGS16, RBM20, ZDHHC22, PTF1A, NPHS1, KIRREL2, DHRS3, CD9, HOXA2, SKAP2, HEYL, DLL1, TFAP2B, SYT2, RAB20, KIF19, MYCL, HOXC4, PAX3, SLC6A8, DPPA4, RARB, NPPC, FGF18, ASCL1, CDC25B, SPSB4, HOXB2, GADD45G, RARA, CCDC140, LPAR6, PRAG1, HES6, MSX2, NECAB3, PLK3, PRSS12, WSCD1, SEMA3D, LGR4, TMEM51, SH3BP4, STC2, HOXB7, TLL2, PDPN, HOXA3, SSX2IP, PHLDB2, ATOH8, MFSD2A, GALNT16, ADGRA1, RA…
Radial glia 36	RERGL, PIK3C2G, PLCZ1, TSHR, DCT, PRDM6, GALNT3, ELN, VIPR2, CLDN10, MFAP4, GMPR, WNT11, ABCA8, ADAMTS18, ASS1, TGFB2, FREM1, TPPP3, CTSH, C9orf24, PPP4R4, OLIG3, WNT5A, FRZB, PLP1, CXCL3, MLIP, CRYAB, BAIAP3, TSC22D4, SLC22A3, ITPKB, RGR, ATOH1, SFRP4, NINJ1, SMCO4, RIOX2, RASSF9, TNFRSF12A, EFHD1, AXIN2, GFAP, FOXJ1, EFHD2, TMEM51, GRIN2A, ADCY2, SEMA3B, ACSS1, SMOC1, CCND1, PPP1R14A, C6orf118,…
Radial glia 37	RBM47, RSPO1, WNT8B, GMNC, KRT18, DMRT3, RSPO2, RSPO3, LGI1, GCNT1, KRT8, TTR, SOSTDC1, KCNJ13, DMRTA1, SDSL, LSR, CA2, CNTNAP3, WNT2B, SLIT3, TPBG, TPD52L1, MAF, BCAM, PRTG, RGS5, PERP, PLS3, TMEM88, GJA1, ADAMTS8, IFITM2, FEZF1, INPP4B, ECEL1, TGFBR2, CRABP2, COL4A6, EFHD1, WLS, DMRTA2, GCHFR, CXCL14, COL9A2, FZD6, KLHDC8B, BMP6, AGPAT2, IFITM3, HTR2C, ID3, ADCY2, CENPW, FAM84B, CHST7, SYNGR2, …
Radial glia 39	SHH, FOXA1, TTC6, SULF1, SPON1, LMX1B, SERTM1, GPRC5C, NTN1, PITX2, TFF3, CMTM8, IQCJ-SCHIP1, KLHDC8B, GPR1, MAOB, LMCD1, SNTB1, SULF2, LMX1A, RAB20, SPAG6, RGS4, CORIN, ABCC9, SLC39A8, DCDC2, WNT5A, NKX6-1, CFAP77, PLOD2, PTCHD1, CD36, CNTN6, TEX26, MAPK15, PRTG, PKIB, ID3, ARHGAP24, ACAP1, FOXJ1, TTPA, TRABD2B, HTR2C, TEX15, TACR1, DRC1, SLIT2, EFNB3, HEY1, IQUB, IRS1, CNNM1, MAP7, ERICH3, RSPO…
Early mesoderm cells	TUBB2A, GAL, FST, TUBB2B, IFITM1, NEFL, PMAIP1, EPCAM, ALDH3A2, PSAT1, CBR1, GSTO1, RBP1, CNTNAP2, DDX21, MIXL1, CKB, C1QBP, MTHFD2, TDGF1, SAT1, TUBA1C, SLIRP, HSPA8, DPPA4, L1TD1, FAM162A, UCHL1, SFRP2, HSPE1, GARS, CEBPZ, TXN, CDCA7L, NOP56, PEBP1, ATP5ME, ODC1, HMGA1, HMGB3, TPM3, HSPD1, RAN, SET, LDHA, ENO1, GSTP1, CALM1, DUT, MIF, MGST1, PARP1
Cardiac mesoderm cells	APLNR, SAMD3, MESP1, MSX1, CA2, NTS, FAM89A, HAS2, COL13A1, SERPINE2, LHX1, BNIP3, TNFRSF11B, CRABP2, HAPLN1, WNT5A, PAPSS1, CNTNAP2, H2AFY2, IRX3, FBN2, LDHA, KLHL4, PKM, CDH11, P4HA1, OTX2, ENC1, TBX3, COLEC12, RRBP1, GYPC, BMP4, FERMT2, DNAJC15, ARL4D, LPIN1, KRT19, TNNT1, MIXL1, PGK1, LGALS1, TMSB15A, RESF1, FBLN1, IER3, PLXNA2, HIST1H1D, CLGN, LRRC75A, CCDC34, ENO1, ORC6, BTG2, PLIN2, S100A1…
Cardiac progenitor cells	PCOLCE, PTPN13, LIX1, MEIS1, PRTG, CCDC34, PDGFRA, NINL, PRXL2A, PTN, VIM, DUSP6, MDK, LGR4, SERPING1, FOXP1, ISYNA1, NRIP1, RHOBTB3, PBX1, HMGA2, TTC3, ID3, NSD3, CTSV, WASF1, C1orf54, MEIS2, ID1, IFI27L2, DDAH2, CADM1, WSB1, CIRBP, ID2, H1F0, C1orf21, PHF6, ATF7IP2, HP1BP3, ODF2L, PNISR, PKIG, NPC2, FXYD6, BNIP3L, TUT4, ZNF608
